# Predicting RNA splicing from DNA sequence using Pangolin

**DOI:** 10.1101/2021.07.06.451243

**Authors:** Tony Zeng, Yang I Li

## Abstract

Recent progress in deep learning approaches have greatly improved the prediction of RNA splicing from DNA sequence. Here, we present Pangolin, a deep learning model to predict splice site strength in multiple tissues that has been trained on RNA splicing and sequence data from four species. Pangolin outperforms state of the art methods for predicting RNA splicing on a variety of prediction tasks. We use Pangolin to study the impact of genetic variants on RNA splicing, including lineage-specific variants and rare variants of uncertain significance. Pangolin predicts loss-of-function mutations with high accuracy and recall, particularly for mutations that are not missense or nonsense (AUPRC = 0.93), demonstrating remarkable potential for identifying pathogenic variants.
