## Supplementary Tables 1-2 for "Predicting RNA splicing from DNA sequence using Pangolin"

### Sheet: Table 1
Notes: ypb = years past birth dpb = days past birth splice junctions are exon-exon junctions extracted using regtools junctions extract -a 6 -o {output.juncs} -s 0 {input.bam}
Supplementary Table 1: Mapping statistics for RNA-seq datasets from Cardoso-Moreira et al., 2019 (used to generate train and test datasets)
Sample ID	total number of reads	number of uniquely mapped reads	total number of mapped reads	% uniquely mapped	total % mapped	number of splice junctions
5512sTS.Human.Liver.58ypb.Male	28444601	25148431	27716856	88.41	97.44	145091
5513sTS.Human.Liver.7ypb.Male	24644517	22048770	24020258	89.47	97.47	160996
5518sTS.Human.Testis.55ypb.Male	25989887	23755985	25202758	91.4	96.97	347315
5524sTS.Human.Brain.58ypb.Male	41548509	37946242	40312962	91.33	97.03	222508
5526sTS.Human.Testis.16ypb.Male	28086888	25460832	27171170	90.65	96.74	324438
5531sTS.Human.Brain.29ypb.Male	53053623	48789225	51487091	91.96	97.05	261718
5532sTS.Human.Brain.16ypb.Male	44823680	40949956	43520791	91.36	97.09	239563
5533sTS.Human.Brain.39ypb.Male	24763031	21014687	23834585	84.86	96.25	188767
5535sTS.Human.Testis.29ypb.Male	57721711	51247413	55718859	88.78	96.53	521480
5536sTS.Human.Liver.29ypb.Male	30896448	27118044	29895551	87.77	96.76	173014
5537sTS.Human.Brain.8ypb.Male	23687506	21652007	22971577	91.41	96.98	130317
5546sTS.Human.Testis.17ypb.Male	75829169	69203944	73452851	91.26	96.87	524935
5550sTS.Human.Testis.39ypb.Male	41199601	37348863	39775238	90.65	96.54	354361
5551sTS.Human.Liver.39ypb.Male	27123189	24034792	26223498	88.61	96.68	151045
5563sTS.Human.Liver.39ypb.Male	33044165	29950162	32336336	90.64	97.86	153088
5566sTS.Human.Testis.29ypb.Male	31821758	27383893	31035210	86.05	97.53	416864
5571sTS.Human.Liver.58ypb.Male	25529516	16389163	24861303	64.2	97.38	137655
5574sTS.Human.Brain.39ypb.Male	57191632	48058226	53528253	84.03	93.59	251208
5575sTS.Human.Liver.17ypb.Male	35257951	30043905	33289512	85.21	94.42	118006
5818sTS.Human.Heart.226dpb.Male	35637616	29597015	33386307	83.05	93.68	135629
5822sTS.Human.Heart.13ypb.Male	22150161	19371615	20941890	87.46	94.55	123344
5836sTS.Human.Heart.127dpb.Male	26562452	22174694	23579639	83.48	88.77	153311
5843sTS.Human.Heart.0dpb.Female	40894245	34916985	38271777	85.38	93.59	199088
5905sTS.Human.Heart.94dpb.Male	26983321	23850956	25989913	88.39	96.32	123070
5908sTS.Human.Brain.29ypb.Male	55270908	49996989	52654514	90.46	95.27	231877
6042sTS.Human.Heart.25ypb.Male	29787570	26777902	28832248	89.9	96.79	145746
6043sTS.Human.Heart.54ypb.Male	33098616	26320701	28579256	79.52	86.35	170569
6048sTS.Human.Brain.28ypb.Male	41078692	36867900	39825385	89.75	96.95	230674
6095sTS.Human.Testis.46ypb.Male	44534931	40305653	43091831	90.5	96.76	432499
6100sTS.Human.Heart.4ypb.Female	23967791	15134578	16719818	63.15	69.76	126161
6106sTS.Human.Liver.55ypb.Male	36843814	31991346	35255947	86.83	95.69	164397
6107sTS.Human.Testis.28ypb.Male	35544053	28726872	30620449	80.82	86.15	372109
5373sTS.Macaque.Testis.9ypb.Male	30076709	27197484	28737057	90.43	95.55	342813
5396sTS.Macaque.Heart.14ypb.Male	42224382	28440341	39591051	67.36	93.76	161390
5410sTS.Macaque.Testis.15ypb.Male	33185695	29394486	31791711	88.58	95.8	347094
5413sTS.Macaque.Brain.21ypb.Male	44609464	38451103	42775981	86.19	95.89	248291
5414sTS.Macaque.Testis.9ypb.Male	70232604	62754819	67645445	89.35	96.32	458313
5420sTS.Macaque.Heart.9ypb.Male	25091542	18448415	23888935	73.52	95.21	161633
5422sTS.Macaque.Heart.3ypb.Male	41803634	33455601	40148462	80.03	96.04	216457
5425sTS.Macaque.Liver.9ypb.Male	39885337	33954815	37329766	85.13	93.59	189924
5435sTS.Macaque.Testis.14ypb.Male	30893682	27739187	29715296	89.79	96.19	363199
5436sTS.Macaque.Heart.3ypb.Male	29043769	23698530	27930315	81.6	96.17	191882
5450sTS.Macaque.Heart.9ypb.Male	42196163	31466620	39931020	74.57	94.63	187479
5454sTS.Macaque.Liver.3ypb.Male	63518702	56044240	61176437	88.23	96.31	231520
5461sTS.Macaque.Brain.22ypb.Male	32221651	28337889	30896907	87.95	95.89	225550
5482sTSm.Macaque.Liver.14ypb.Male	37510214	33350799	36553254	88.91	97.45	190434
5501sTS.Macaque.Brain.9ypb.Male	34710132	29408271	33369651	84.73	96.14	225166
5988sTS.Macaque.Brain.9ypb.Male	49604490	41307804	46326660	83.27	93.39	236490
5993sTS.Macaque.Liver.9ypb.Male	40720863	34499134	38868214	84.72	95.45	175307
6076sTS.Macaque.Brain.3ypb.Male	28376895	21970267	25326185	77.42	89.25	142192
6077sTS.Macaque.Liver.3ypb.Male	24359055	20905394	23239560	85.82	95.4	143363
6084sTS.Macaque.Brain.3ypb.Male	38943626	31698874	36260190	81.4	93.11	167174
6085sTS.Macaque.Heart.8ypb.Female	36882082	26476529	35215078	71.79	95.48	163864
6086sTS.Macaque.Liver.8ypb.Female	34529428	29848550	33308818	86.44	96.47	171442
6089sTS.Macaque.Liver.9ypb.Female	36825778	32515189	35514961	88.29	96.44	182940
6110sTS.Macaque.Brain.14ypb.Male	30513647	25889833	28913329	84.85	94.76	202450
6111sTS.Macaque.Brain.15ypb.Male	37208267	31301327	35005138	84.12	94.08	216199
6114sTS.Macaque.Liver.14ypb.Male	45417291	39348925	43465368	86.64	95.7	167290
6120sTS.Macaque.Heart.15ypb.Male	39730424	29348697	37376393	73.87	94.07	171529
6121sTS.Macaque.Heart.20ypb.Male	34995959	26224475	33186355	74.94	94.83	185241
1892sTS.Mouse.Brain.4wpb.Male	21275419	19009628	20602983	89.35	96.84	185433
1894sTS.Mouse.Liver.4wpb.Male	21747013	17780884	20800158	81.76	95.65	147146
1895sTS.Mouse.Testis.4wpb.Male	26169012	23571771	25218299	90.08	96.37	255957
1896sTS.Mouse.Brain.4wpb.Male	19032489	16774714	18399689	88.14	96.68	176124
1898sTS.Mouse.Liver.4wpb.Male	32126490	26459828	30923639	82.36	96.26	148390
1899sTS.Mouse.Testis.4wpb.Male	20757592	18644054	19964370	89.82	96.18	242409
1936sTS.Mouse.Brain.4wpb.Female	20331764	17951333	19608324	88.29	96.44	185108
1938sTS.Mouse.Liver.4wpb.Female	19660087	16296611	19012473	82.89	96.71	137186
1940sTS.Mouse.Brain.4wpb.Female	30377508	26710730	29196855	87.93	96.11	199165
1942sTS.Mouse.Liver.4wpb.Female	20294606	17075105	19777471	84.14	97.45	137186
1944sTS.Mouse.Brain.9wpb.Male	20425066	18282998	19889089	89.51	97.38	187755
1946sTS.Mouse.Liver.9wpb.Male	29472470	21186884	27540448	71.89	93.44	147539
1947sTS.Mouse.Testis.9wpb.Male	20426331	18522599	19774889	90.68	96.81	240121
1948sTS.Mouse.Brain.9wpb.Female	19519743	17286211	18899144	88.56	96.82	191024
1950sTS.Mouse.Heart.9wpb.Female	33233041	24078101	31621272	72.45	95.15	166615
1952sTS.Mouse.Liver.9wpb.Female	24122997	19684037	23114263	81.6	95.82	146014
1954sTS.Mouse.Brain.9wpb.Male	33768896	30013165	32625110	88.88	96.61	206199
1956sTS.Mouse.Heart.9wpb.Male	41056894	29118902	37639100	70.92	91.68	168625
1958sTS.Mouse.Liver.9wpb.Male	46469733	33969976	43813782	73.1	94.28	163781
1959sTS.Mouse.Testis.9wpb.Male	35370086	31796541	34054346	89.9	96.28	285782
1960sTS.Mouse.Brain.9wpb.Female	26475510	23352792	25428850	88.21	96.05	192566
1962sTS.Mouse.Liver.9wpb.Female	19914756	16947735	19390759	85.1	97.37	134264
2655sTS.Mouse.Heart.4wpb.Female	38337984	29233760	37219103	76.25	97.08	176635
2657sTS.Mouse.Heart.4wpb.Female	28701450	21369931	27815698	74.46	96.91	154821
2659sTS.Mouse.Heart.4wpb.Male	20958151	16275967	20470761	77.66	97.67	149628
2661sTS.Mouse.Heart.4wpb.Male	35465489	26090233	34587841	73.57	97.53	162630
2663sTS.Mouse.Heart.9wpb.Male	58066902	40507048	52565246	69.76	90.53	183006
2669sTS.Mouse.Heart.9wpb.Female	56159283	41109953	51747617	73.2	92.14	188568
1875sTS.Rat.Brain.6wpb.Male	31815993	27887885	30115122	87.65	94.65	200693
1969sTS.Rat.Liver.6wpb.Male	30730476	27272485	29674036	88.75	96.56	157444
1970sTS.Rat.Testis.6wpb.Male	28999291	25446814	27728411	87.75	95.62	274632
1971sTS.Rat.Brain.6wpb.Male	37935977	33377015	36064550	87.98	95.07	212517
1973sTS.Rat.Liver.6wpb.Male	40753892	35604023	38908045	87.36	95.47	165703
1974sTS.Rat.Testis.6wpb.Male	46110522	40014308	43748134	86.78	94.88	316007
1975sTS.Rat.Brain.6wpb.Female	29724514	26289744	28398376	88.44	95.54	196603
2287sTS.Rat.Liver.6wpb.Female	30634809	27255937	29517684	88.97	96.35	164724
2348sTS.Rat.Brain.16wpb.Female	28105814	23030579	24944819	81.94	88.75	193480
2351sTS.Rat.Liver.16wpb.Female	25871508	23108876	25165167	89.32	97.27	154849
2352sTS.Rat.Brain.16wpb.Female	45627611	40059067	43454748	87.8	95.24	222972
2355sTS.Rat.Liver.16wpb.Female	40011322	34862879	38031238	87.13	95.05	170085
2356sTS.Rat.Brain.16wpb.Male	34441710	28165237	30568279	81.78	88.75	204062
2358sTS.Rat.Testis.16wpb.Male	35650831	31268973	34010430	87.71	95.4	299074
2359sTS.Rat.Liver.16wpb.Male	29338454	25181699	28030098	85.83	95.54	163275
2363sTS.Rat.Brain.6wpb.Female	45874409	40547662	43899343	88.39	95.69	218161
2366sTS.Rat.Liver.6wpb.Female	45289331	39298806	42778211	86.77	94.46	176483
2367sTS.Rat.Brain.16wpb.Male	47743419	41140228	44475268	86.17	93.15	223495
2369sTS.Rat.Testis.16wpb.Male	37719141	32701117	35783185	86.7	94.87	264557
2370sTS.Rat.Liver.16wpb.Male	39698149	33933902	37727672	85.48	95.04	157881
2738sTS.Rat.Heart.6wpb.Female	36572774	31229163	35103800	85.39	95.98	188477
2740sTS.Rat.Heart.6wpb.Female	26924984	23409650	26303588	86.94	97.69	168212
2742sTS.Rat.Heart.6wpb.Male	27360682	24012906	26711537	87.76	97.63	171091
2746sTS.Rat.Heart.16wpb.Female	27813800	23940459	26651731	86.07	95.82	177332
2747sTS.Rat.Heart.16wpb.Male	27585164	23592432	26517398	85.53	96.13	161953
2749sTS.Rat.Heart.16wpb.Male	23007264	20101062	22482161	87.37	97.72	166583
2751sTS.Rat.Heart.6wpb.Male	26404675	23009116	25866308	87.14	97.96	168433
2853sTS.Rat.Heart.16wpb.Female	24165861	20926892	23615686	86.6	97.72	161407

### Sheet: Table 2
Notes: Only uniquely mapped reads were considered
Supplementary Table 2: Mapping statistics for RNA-seq datasets from Kanton et al., 2019 (used in the chimp-human splice site divergence analysis)
Sample ID	total number of reads	number of uniquely mapped reads	total % mapped	number of splice junctions
HC1 (Human)	181661533	162610905	89.51	386974
HE1 (Human)	196034401	179086927	91.35	417310
CHD2 (Chimp)	171014321	144554739	84.53	540835
CHF3 (Chimp)	168483815	140269956	83.25	399943
MG2 (Macaque)	190733334	172048107	90.2	433716
MH1 (Macaque)	159560914	141357289	88.59	440177
